# First comprehensive identification of proteins with increased O-GlcNAc levels during pressure overload hypertrophy

**DOI:** 10.1101/2022.02.17.480962

**Authors:** Wei Zhong Zhu, Teresa Palazzo, Mowei Zhou, Dolena Ledee, Heather M Olson, Ljiljana Paša-Tolić, Aaron K. Olson

## Abstract

Protein posttranslational modifications (PTMs) by O-GlcNAc globally rise during pressure-overload hypertrophy (POH). However, only a few specific proteins with altered O-GlcNAc levels during POH are known primarily because this PTM is easily lost during standard mass spectrometry (MS) conditions used for protein identification. Methodologies have recently emerged to stabilize the O-GlcNAc moiety for MS analysis. Accordingly, our goal was to determine the proteins undergoing changes in O-GlcNAc levels during POH. We used C57/Bl6 mice subjected to Sham or transverse aortic constriction (TAC) to create POH. From the hearts, we stabilized and labelled the O-GlcNAc moiety with tetramethylrhodamine azide (TAMRA) before enriching by TAMRA immunoprecipitation (IP). We used LC-MS to identify the captured O-GlcNAcylated proteins. We identified a total of 707 O-GlcNAcylated proteins in Sham and POH. Two hundred thirty-three of these proteins were significantly increased in POH over Sham whereas no proteins were significantly decreased in POH. We examined two MS identified proteins, CPT1B and PDH, to validate the MS data by immunoprecipitation. We corroborated increased O-GlcNAc levels during POH for the metabolic enzymes CPT1B and PDH. Enzyme activity assays showed higher O-GlcNAcylation increased CPT1 activity and decreased PDH activity. In summary, we generated the first comprehensive list of proteins with changes in O-GlcNAc levels during POH and, to our knowledge, the largest list for any cardiac pathology. Our results demonstrate the large number of proteins and cellular processes affected by O-GlcNAc during POH and serve as a guide for testing specific O-GlcNAc-regulated mechanisms.
