## Supplemental Table 1 for "First comprehensive identification of proteins with increased O-GlcNAc levels during pressure overload hypertrophy"

### Sheet: ST 1
Supplemental Table 1. O-GlcNAc protein levels for all identified proteins during pressure overload hypertrophy (POH) and Sham
Accession	avg-POH	avg-sham	log2 Fold change POH-Sham	p-value
RSSA_MOUSE	-1.51718	-5.14849	3.63131	3.74034e-05
RANG_MOUSE	-2.90752	-5.61396	2.70644	0.000423736
ERP44_MOUSE	-2.80247	-5.24896	2.44648	0.000486674
NHRF2_MOUSE	-1.47644	-4.91701	3.44057	0.000586089
PTN11_MOUSE	-2.52625	-5.12055	2.5943	0.00061638
ATPF1_MOUSE	-2.74579	-5.23653	2.49074	0.000677438
SEPT8_MOUSE	-2.88836	-5.37624	2.48788	0.00103287
IGJ_MOUSE	-1.09173	-5.60212	4.51039	0.00112356
GRP78_MOUSE	2.30285	-2.25965	4.5625	0.00115509
TOM1_MOUSE	-0.896861	-3.77927	2.88241	0.0016057
RL26_MOUSE	-1.81903	-5.21399	3.39496	0.00177852
PAK2_MOUSE	-2.23969	-4.25475	2.01506	0.00203298
PP14C_MOUSE	-1.87768	-4.43154	2.55386	0.00264948
SRA1_MOUSE	-2.70448	-5.39017	2.68569	0.00277404
G3BP1_MOUSE	-0.958504	-5.02141	4.06291	0.00299012
GELS_MOUSE	-3.25012	-5.38071	2.13059	0.00343579
NEXN_MOUSE	-3.47184	-5.52892	2.05708	0.00373708
CPZIP_MOUSE	-2.03578	-5.02135	2.98557	0.00384005
GSTA4_MOUSE	-2.64142	-5.1701	2.52869	0.00387954
CPT1B_MOUSE	-1.23613	-4.68499	3.44887	0.00401746
MIC25_MOUSE	-2.30688	-4.99536	2.68848	0.00406092
HNRPQ_MOUSE	-2.9825	-5.11916	2.13666	0.00417629
NDUS2_MOUSE	-2.99011	-4.92261	1.9325	0.00429612
PRDX6_MOUSE	-0.00271301	-3.54753	3.54481	0.00458269
SYP2L_MOUSE	-1.8217	-5.27331	3.45161	0.0050202
CAH2_MOUSE	-2.07278	-4.55654	2.48375	0.0050349
G6PI_MOUSE	1.69555	-2.5947	4.29025	0.00508626
AFG32_MOUSE	-2.94714	-5.35771	2.41056	0.005184
MIC27_MOUSE	-1.10997	-4.04678	2.93682	0.0052446
IF5A1_MOUSE	-2.01959	-5.30478	3.28519	0.00539077
RS18_MOUSE	-2.56941	-5.15637	2.58696	0.00541075
TIM44_MOUSE	-2.62798	-5.34833	2.72034	0.00573311
TRFE_MOUSE	-0.00250039	-4.13604	4.13354	0.00589041
TBA4A_MOUSE	-2.66982	-4.82328	2.15347	0.00650345
G3BP2_MOUSE	-2.43473	-4.98806	2.55332	0.00671593
FBN1_MOUSE	-1.48316	-4.91037	3.42721	0.00677239
GDIB_MOUSE	-2.38639	-5.43589	3.04951	0.00677783
MTCH2_MOUSE	-2.56461	-4.88434	2.31973	0.00686096
CAV1_MOUSE	-1.22457	-4.38041	3.15585	0.00727657
MYOZ2_MOUSE	-0.721918	-3.84245	3.12054	0.00733077
MOES_MOUSE	2.51271	1.0058	1.50691	0.0073653
DEST_MOUSE	-2.18507	-4.86907	2.684	0.00759795
GPSM1_MOUSE	-3.51602	-5.60961	2.09359	0.00788041
UB2L3_MOUSE	-1.83222	-4.10072	2.26851	0.00791642
ITB1_MOUSE	-2.82241	-4.97034	2.14794	0.0079857
ROA3_MOUSE	0.0636997	-3.30774	3.37144	0.00802353
RADI_MOUSE	-3.03784	-5.64071	2.60287	0.00804759
MLIP_MOUSE	-2.13182	-5.30183	3.17	0.00808642
CYB5_MOUSE	-1.3108	-4.60562	3.29482	0.00811247
TGM2_MOUSE	-1.6863	-4.82655	3.14025	0.00818367
PGAM1_MOUSE	-0.964475	-3.63067	2.6662	0.00830411
RL30_MOUSE	0.113086	-0.615631	0.728717	0.00847093
RAN_MOUSE	-1.6756	-4.32722	2.65162	0.00854871
MIMIT_MOUSE	-1.32256	-4.12013	2.79757	0.00865922
FKBP3_MOUSE	-2.04027	-5.36345	3.32318	0.00888747
SPTN1_MOUSE	-2.88484	-5.41178	2.52694	0.00922973
PABP2_MOUSE	-3.41882	-5.48884	2.07003	0.0093896
PCCA_MOUSE	-1.34446	-4.86517	3.52072	0.0097228
DCTN2_MOUSE	-1.871	-5.32213	3.45113	0.00985666
EIF3B_MOUSE	-1.45045	-4.65254	3.2021	0.0106356
SFPQ_MOUSE	-1.02645	-5.34765	4.3212	0.0108908
NDUV1_MOUSE	0.0332684	-3.62851	3.66178	0.0110546
AK1A1_MOUSE	-2.7513	-4.77244	2.02114	0.0111771
ICAL_MOUSE	-1.57579	-5.02582	3.45003	0.0113431
YBOX1_MOUSE	-2.4481	-4.6331	2.185	0.0115516
PRC2C_MOUSE	-3.10196	-5.46005	2.35809	0.0116281
SGCA_MOUSE	-3.09382	-5.61988	2.52606	0.0120483
COX5A_MOUSE	4.46809	1.73263	2.73546	0.0120659
GRPE1_MOUSE	-1.71379	-5.21991	3.50612	0.0121744
L2HDH_MOUSE	-1.53338	-4.77554	3.24216	0.0122172
RS4X_MOUSE	-2.25917	-5.10004	2.84087	0.0122392
TKT_MOUSE	-2.71464	-5.19759	2.48294	0.0124273
PDLI1_MOUSE	1.97099	-0.12075	2.09174	0.0125555
RT02_MOUSE	-2.93846	-4.67793	1.73947	0.0127588
STIP1_MOUSE	-1.18877	-4.7601	3.57133	0.0131102
HP1B3_MOUSE	-2.79674	-5.67268	2.87594	0.0131139
TTHY_MOUSE	-1.53275	-4.58062	3.04787	0.0135596
B2MG_MOUSE	-1.43043	-3.77422	2.34379	0.013683
RS7_MOUSE	-2.80402	-4.86484	2.06083	0.0137695
EH1L1_MOUSE	-2.84576	-5.1441	2.29834	0.0138952
PGAM2_MOUSE	3.45434	1.56695	1.8874	0.0143744
NOL3_MOUSE	-3.24998	-5.11986	1.86988	0.0143915
ANXA7_MOUSE	-2.6142	-5.20381	2.5896	0.0150131
HSPB1_MOUSE	5.17252	4.02012	1.15239	0.0150537
CTNA1_MOUSE	-3.04089	-4.88398	1.84309	0.0150913
LASP1_MOUSE	-2.07999	-4.60011	2.52012	0.0156338
ALDH2_MOUSE	0.181946	-2.72521	2.90715	0.0156393
CAP1_MOUSE	-2.58447	-4.6808	2.09632	0.0156607
ACADM_MOUSE	3.68897	1.76965	1.91932	0.0157392
CYTC_MOUSE	-3.85815	-5.92142	2.06327	0.0161754
CO3_MOUSE	-2.58245	-5.661	3.07855	0.0163903
RL12_MOUSE	-1.82039	-5.376	3.55561	0.0166751
LAMA2_MOUSE	-3.49791	-5.67817	2.18026	0.0169603
LC7L2_MOUSE	-3.15777	-5.0113	1.85354	0.016983
B2L13_MOUSE	-2.38198	-5.40857	3.02659	0.017125
GCAB_MOUSE	-1.27452	-4.31242	3.0379	0.017133
VIME_MOUSE	1.80978	-1.22152	3.0313	0.0175611
RT33_MOUSE	-2.60345	-4.87795	2.2745	0.017899
NDUB3_MOUSE	1.00474	-3.71606	4.7208	0.0180477
CLIP1_MOUSE	-2.26078	-5.71072	3.44994	0.0182388
TRI72_MOUSE	0.994709	-0.780065	1.77477	0.0183658
ACTN2_MOUSE	-1.29856	-4.25054	2.95198	0.019728
SNRPA_MOUSE	-1.72186	-4.18616	2.4643	0.0202057
NEBL_MOUSE	-2.06811	-4.2957	2.22759	0.0202201
PLIN4_MOUSE	-1.06296	-3.19237	2.12941	0.0203278
CLAP1_MOUSE	-3.107	-4.84084	1.73385	0.0203566
THIL_MOUSE	4.20066	2.24148	1.95919	0.0203742
AKAP2_MOUSE	-1.71847	-3.65414	1.93567	0.020531
QCR7_MOUSE	1.53326	-3.3171	4.85036	0.0207012
REEP5_MOUSE	-1.77232	-3.96105	2.18873	0.0209507
RL13A_MOUSE	-2.6181	-5.30262	2.68452	0.0209567
DLRB1_MOUSE	-2.44812	-5.41415	2.96602	0.0210796
NDUS8_MOUSE	0.799109	-1.74084	2.53995	0.0213099
PSMD9_MOUSE	-1.85937	-4.08805	2.22868	0.0213609
PALMD_MOUSE	-2.71424	-4.77673	2.06248	0.0216674
AIFM1_MOUSE	1.04962	-0.93599	1.98561	0.0218697
HSPB7_MOUSE	-1.5447	-4.28099	2.73629	0.0220529
ROAA_MOUSE	-2.9767	-5.02649	2.04979	0.0220688
EF1D_MOUSE	1.35579	-3.08667	4.44246	0.0221717
PACN3_MOUSE	-1.51898	-3.54175	2.02278	0.0222056
1433T_MOUSE	-0.78273	-4.35835	3.57562	0.0222503
DLDH_MOUSE	2.76412	1.24032	1.52379	0.0224327
COF1_MOUSE	0.242674	-0.581295	0.82397	0.0224355
MYH7_MOUSE	-1.81562	-4.5198	2.70418	0.0226913
MACD1_MOUSE	-0.334873	-4.12263	3.78776	0.0227381
RS6_MOUSE	-1.68748	-4.01553	2.32804	0.0228693
VAPB_MOUSE	-0.394038	-2.00006	1.60602	0.0229974
FBLN2_MOUSE	-2.07324	-4.99363	2.9204	0.0235282
ALDOA_MOUSE	4.52798	1.55433	2.97365	0.0235404
SODM_MOUSE	-1.10233	-3.68416	2.58184	0.0237225
CHCH2_MOUSE	-0.428191	-2.55422	2.12603	0.0238955
CD34_MOUSE	-2.2521	-4.86152	2.60942	0.0239984
MDHM_MOUSE	6.34505	4.93743	1.40762	0.024177
NDUV2_MOUSE	0.304243	-3.27923	3.58347	0.0241816
NIPS2_MOUSE	3.06236	2.30532	0.757041	0.0245685
ATP5L_MOUSE	-3.44845	-5.46059	2.01213	0.0251629
68MP_MOUSE	-2.30234	-4.68511	2.38277	0.0253865
TM1L2_MOUSE	-3.04609	-4.98842	1.94233	0.0255703
NDUBA_MOUSE	3.41324	1.58136	1.83188	0.0255747
FLNA_MOUSE	0.589552	-2.45559	3.04514	0.0256187
CMC1_MOUSE	-2.06008	-4.29935	2.23927	0.0256377
RRBP1_MOUSE	0.402122	-1.23319	1.63532	0.0258949
NDUBB_MOUSE	4.76014	3.97332	0.786822	0.0259415
FUMH_MOUSE	2.20315	-1.83069	4.03383	0.0262043
RS12_MOUSE	-3.7338	-5.65778	1.92398	0.0265552
AT1A2_MOUSE	-1.13635	-3.83862	2.70227	0.0271707
GRHPR_MOUSE	-1.69752	-5.17557	3.47805	0.0275111
KNG1_MOUSE	-0.476706	-2.63095	2.15424	0.0276938
RS21_MOUSE	-1.39906	-3.81166	2.4126	0.0278551
FUBP2_MOUSE	-4.23135	-5.4706	1.23925	0.0282209
CCHL_MOUSE	-2.5135	-4.5737	2.0602	0.0286332
1433Z_MOUSE	2.32434	0.769833	1.5545	0.028791
RL3_MOUSE	-3.95699	-4.97954	1.02255	0.029487
PGK1_MOUSE	2.58089	1.5736	1.00729	0.0295373
SPRE_MOUSE	-0.87461	-3.10514	2.23053	0.0296175
ANT3_MOUSE	-1.27695	-4.70947	3.43251	0.0297897
VINC_MOUSE	0.198262	-2.72501	2.92327	0.0306415
UBA1_MOUSE	-2.45287	-4.18878	1.73591	0.0307657
FLNC_MOUSE	0.27438	-1.89123	2.16561	0.0309379
COX2_MOUSE	2.77536	0.351339	2.42402	0.0310936
XIRP1_MOUSE	-1.42494	-3.98698	2.56203	0.0311336
QCR9_MOUSE	-1.41664	-3.93509	2.51845	0.0316091
THTM_MOUSE	-2.94714	-4.63976	1.69262	0.0317542
DC1I2_MOUSE	-1.2851	-3.836	2.5509	0.0317979
SGCD_MOUSE	-3.00523	-4.94056	1.93533	0.0319011
SUCB2_MOUSE	-1.4626	-3.8132	2.35061	0.0322091
DHB8_MOUSE	-1.75295	-4.62316	2.87021	0.032228
COX5B_MOUSE	6.79285	5.43002	1.36283	0.0325732
APOE_MOUSE	-2.28248	-4.84122	2.55873	0.0327783
ANF_MOUSE	0.275456	-3.7171	3.99256	0.0329505
PIMT_MOUSE	-0.21188	-2.06985	1.85797	0.0330173
ATPK_MOUSE	4.30717	3.40224	0.904936	0.0332362
BASI_MOUSE	-0.222965	-3.16917	2.9462	0.0338316
PSA1_MOUSE	-1.01667	-4.63085	3.61417	0.0338885
OPA1_MOUSE	-1.19757	-2.85305	1.65548	0.0343898
ANXA5_MOUSE	-1.05662	-3.53508	2.47847	0.0344994
PABP1_MOUSE	-3.37827	-5.08687	1.7086	0.0350765
LMNA_MOUSE	-3.01579	-5.30539	2.28961	0.0355987
ALBU_MOUSE	5.20371	2.89079	2.31292	0.0356116
ACADS_MOUSE	-0.619578	-3.5097	2.89012	0.0360977
MIC19_MOUSE	3.06712	1.19217	1.87495	0.0362898
HXK1_MOUSE	-0.815368	-2.40268	1.58732	0.0363286
RTN4_MOUSE	-1.90992	-4.35731	2.44739	0.0363334
PGM1_MOUSE	-3.00079	-4.66896	1.66817	0.0363594
USO1_MOUSE	-2.45554	-4.48427	2.02872	0.0364593
ODP2_MOUSE	4.5461	3.21184	1.33426	0.036617
UBQL2_MOUSE	-3.51417	-5.74098	2.22681	0.0367204
GLYG_MOUSE	-0.551618	-3.66354	3.11193	0.0370079
MYH9_MOUSE	-2.62569	-5.01105	2.38537	0.037288
RS2_MOUSE	-2.09149	-4.28439	2.19289	0.0375026
TELO2_MOUSE	4.76434	3.30167	1.46266	0.0376106
DESM_MOUSE	-2.07611	-4.4367	2.36059	0.0380755
RS15_MOUSE	-1.57799	-2.86366	1.28566	0.0382504
TAU_MOUSE	-0.501361	-2.98453	2.48317	0.03833
ANXA2_MOUSE	-2.78515	-4.68977	1.90462	0.0383433
ACTN4_MOUSE	-3.96502	-4.95275	0.987726	0.0383902
LAMB2_MOUSE	-4.08308	-5.5708	1.48772	0.0385099
B4GT1_MOUSE	2.2576	-0.594367	2.85197	0.0394356
HS90B_MOUSE	1.88182	-0.09394	1.97576	0.0396808
ATPB_MOUSE	8.21914	7.25783	0.961308	0.0398406
PZP_MOUSE	-0.390016	-3.3617	2.97169	0.0400259
DBLOH_MOUSE	-3.15457	-4.79896	1.64439	0.040159
NDUB8_MOUSE	4.26231	3.41652	0.84579	0.0401646
HINT1_MOUSE	2.90843	1.37702	1.53141	0.0406388
LETM1_MOUSE	-0.0950024	-2.19033	2.09533	0.0411201
RS3_MOUSE	1.14982	0.239101	0.910715	0.0413655
CLH1_MOUSE	-3.20556	-5.10076	1.8952	0.0414087
COQ9_MOUSE	1.21247	-2.52974	3.7422	0.0414809
FRIL1_MOUSE	-0.304501	-3.05396	2.74946	0.041916
KINH_MOUSE	-0.729759	-3.13892	2.40916	0.0421103
ACADL_MOUSE	5.21903	4.51465	0.704376	0.0422212
NDUS5_MOUSE	-0.44495	-3.90442	3.45947	0.0425424
DECR_MOUSE	1.58719	0.103829	1.48336	0.0431363
GNAS2_MOUSE	-3.36941	-4.96436	1.59495	0.043297
UBE2N_MOUSE	-2.22253	-4.82678	2.60425	0.0433644
AKAP1_MOUSE	-2.66474	-4.38827	1.72353	0.0436252
MIC60_MOUSE	2.38933	-0.901689	3.29102	0.0440239
DC1L1_MOUSE	-2.12802	-4.6898	2.56178	0.0445936
KAD2_MOUSE	1.87479	0.180701	1.69408	0.0446589
PDIA1_MOUSE	-1.87328	-4.26327	2.38999	0.0448434
AATC_MOUSE	2.01827	0.00977421	2.0085	0.0455424
H15_MOUSE	1.53682	-1.11636	2.65317	0.0455825
PICAL_MOUSE	-1.55571	-4.24547	2.68976	0.0465033
MIC26_MOUSE	-0.36381	-3.38015	3.01634	0.0466376
ANXA1_MOUSE	-1.95803	-4.04348	2.08545	0.0469069
PCBP1_MOUSE	-3.65769	-4.75965	1.10196	0.0472929
RL4_MOUSE	-1.57879	-4.47674	2.89795	0.0475073
DNJA3_MOUSE	-3.99111	-5.07613	1.08502	0.0481281
EF1G_MOUSE	-1.64062	-4.06224	2.42162	0.0491937
ATP5I_MOUSE	3.72402	1.60664	2.11738	0.0492766
AUHM_MOUSE	-1.52143	-4.611	3.08956	0.0492923
EIF3A_MOUSE	-0.628544	-3.50129	2.87275	0.0493428
LAP2B_MOUSE	-2.36593	-3.84133	1.4754	0.0498793
AATM_MOUSE	4.89365	3.75573	1.13792	0.0506682
NDKB_MOUSE	1.47692	-0.43134	1.90826	0.0510378
VDAC2_MOUSE	-0.492404	-3.22564	2.73324	0.0520875
ATPD_MOUSE	3.71086	2.56651	1.14435	0.0520944
ROA1_MOUSE	-0.609896	-3.37301	2.76311	0.0523871
CX6B1_MOUSE	1.01977	0.411066	0.6087	0.0533226
HSPB8_MOUSE	0.12534	-2.42308	2.54842	0.0533501
MYPN_MOUSE	-2.26214	-4.34369	2.08155	0.0542628
KTN1_MOUSE	-1.97217	-4.3128	2.34063	0.0546029
CATA_MOUSE	-0.765084	-2.72543	1.96034	0.0548929
AAK1_MOUSE	-3.47819	-5.68975	2.21156	0.0549567
TXLNB_MOUSE	-0.753186	-3.26928	2.5161	0.05516
STML2_MOUSE	-1.4734	-3.21062	1.73722	0.0552977
H13_MOUSE	2.67364	0.938935	1.7347	0.0555029
RL10A_MOUSE	-1.70664	-4.09774	2.3911	0.0555233
SLMAP_MOUSE	0.504256	-3.61565	4.11991	0.0555685
THIO_MOUSE	-0.284444	-2.65497	2.37053	0.0557289
MARE2_MOUSE	-3.78985	-5.24779	1.45793	0.0559631
EF1A1_MOUSE	-0.0524231	-2.09471	2.04229	0.0562565
TAGL2_MOUSE	2.26799	0.536475	1.73152	0.0563051
NDUA7_MOUSE	5.51446	4.67101	0.843456	0.0578077
PFKAL_MOUSE	-3.11429	-5.02614	1.91185	0.0586997
ECHM_MOUSE	1.58489	-0.0996046	1.68449	0.0588254
FXR1_MOUSE	-2.45518	-4.75975	2.30457	0.0589706
MSRB2_MOUSE	-1.32646	-3.71599	2.38953	0.0593382
HBA_MOUSE	8.42422	7.54808	0.876136	0.0594732
RPN1_MOUSE	-3.1418	-5.06763	1.92583	0.0594978
HIBCH_MOUSE	-0.907033	-3.50767	2.60064	0.0597547
NNRE_MOUSE	-2.31318	-3.88873	1.57555	0.0598906
HSDL2_MOUSE	2.78622	1.72676	1.05946	0.0599879
NDUAA_MOUSE	1.82364	-0.464226	2.28786	0.0603432
EHD4_MOUSE	0.0590923	-1.94382	2.00291	0.0608928
RL28_MOUSE	-1.89222	-3.24411	1.35189	0.0618377
AL4A1_MOUSE	0.809554	-1.85202	2.66158	0.0618886
LPP_MOUSE	-0.984256	-3.90901	2.92475	0.0620861
CSRP3_MOUSE	5.31503	4.27741	1.03762	0.0621637
RL6_MOUSE	1.3028	-0.633592	1.93639	0.0624209
MYPT1_MOUSE	-0.942587	-2.8767	1.93411	0.0629717
MYG_MOUSE	7.92961	6.95664	0.97297	0.063249
KCRM_MOUSE	4.52138	3.36102	1.16036	0.0635805
1433B_MOUSE	0.225921	-2.67255	2.89847	0.0639999
NRAP_MOUSE	-3.56311	-5.11249	1.54938	0.0642721
SRBS2_MOUSE	1.50737	-0.724823	2.23219	0.0651052
ACTG_MOUSE	-1.74225	-3.57425	1.832	0.0657817
ZYX_MOUSE	1.12902	-0.52077	1.64979	0.0661902
NDUB4_MOUSE	5.23365	4.00672	1.22693	0.0670773
USMG5_MOUSE	-1.41599	-3.70186	2.28587	0.0671961
RS19_MOUSE	-1.32809	-3.86538	2.5373	0.0676739
NMT1_MOUSE	-2.52064	-4.23726	1.71662	0.0686625
ACOX1_MOUSE	-1.95145	-4.06184	2.11039	0.0686731
NDUB5_MOUSE	3.84375	2.97249	0.871269	0.0689587
DDX5_MOUSE	-3.97641	-4.98897	1.01256	0.0689748
MYL3_MOUSE	3.3694	2.64983	0.719575	0.0693746
LNEBL_MOUSE	-1.6373	-3.70089	2.06359	0.0695506
NLTP_MOUSE	-2.2019	-3.70762	1.50572	0.0700812
OCAD1_MOUSE	-0.131013	-2.76915	2.63814	0.0710261
RL14_MOUSE	-0.608857	-3.05556	2.4467	0.0712901
RS9_MOUSE	-0.403168	-1.81166	1.40849	0.0713046
PDLI5_MOUSE	2.56846	0.572836	1.99562	0.0714299
IASPP_MOUSE	-3.39644	-5.15763	1.76119	0.0721305
RS13_MOUSE	-2.30654	-4.56127	2.25474	0.0731245
RS10_MOUSE	-0.768652	-3.37758	2.60893	0.073179
PPIA_MOUSE	2.43561	0.176083	2.25953	0.0735414
CAV3_MOUSE	-0.200174	-2.36679	2.16661	0.073576
COXM1_MOUSE	-2.20791	-3.71684	1.50893	0.0738659
SRCA_MOUSE	5.51817	4.48498	1.03319	0.0744761
GLNA_MOUSE	-3.35891	-5.32003	1.96112	0.0749198
PERM1_MOUSE	-2.05565	-3.8721	1.81645	0.0752188
SIR5_MOUSE	-0.795183	-2.98305	2.18786	0.075628
QCR1_MOUSE	2.8071	1.131	1.6761	0.0757325
IF4G2_MOUSE	-3.32521	-4.99801	1.6728	0.0758506
NDUS3_MOUSE	2.84577	1.51284	1.33293	0.0759632
FBX40_MOUSE	-3.81594	-4.90364	1.0877	0.0764355
NDUA5_MOUSE	-1.79364	-3.39099	1.59734	0.076503
ANXA4_MOUSE	-2.40866	-3.95665	1.54799	0.0777298
VDAC1_MOUSE	3.59109	2.90961	0.681484	0.0781432
RL13_MOUSE	0.362873	-2.32168	2.68455	0.0784934
NDUB1_MOUSE	3.25216	2.41499	0.837175	0.079787
MYPT2_MOUSE	-1.22297	-3.48201	2.25904	0.0816609
UBAP2_MOUSE	0.458636	-1.07351	1.53214	0.0820326
SRBS1_MOUSE	-2.21832	-3.99006	1.77173	0.0820481
AT1B1_MOUSE	-1.49845	-4.13949	2.64104	0.0823132
FHOD3_MOUSE	-3.56567	-4.65798	1.09232	0.0823232
AT2A2_MOUSE	4.61272	3.84114	0.771583	0.0826398
CLPP_MOUSE	-2.80274	-4.70281	1.90007	0.0845501
NAR3_MOUSE	-2.81632	-4.86878	2.05246	0.0847111
H2B1F_MOUSE	1.35055	0.27143	1.07912	0.0849019
CASQ2_MOUSE	2.21184	1.36412	0.847719	0.0855862
MCEE_MOUSE	-2.0872	-2.94902	0.861818	0.0857197
BOLA3_MOUSE	-3.57909	-5.16083	1.58174	0.0861017
NPM_MOUSE	-1.59745	-3.36133	1.76388	0.086463
PRS30_MOUSE	2.56636	3.22578	-0.659421	0.086482
SCOT1_MOUSE	-0.37527	-2.77084	2.39557	0.0866328
ECI1_MOUSE	4.065	1.88935	2.17565	0.0867697
ETFB_MOUSE	4.6621	3.46989	1.19221	0.0875217
CX7A1_MOUSE	2.38323	0.768837	1.6144	0.0887731
GSTM2_MOUSE	-1.67379	-4.01203	2.33824	0.0892273
CACP_MOUSE	-1.47097	-3.1621	1.69113	0.0897573
H11_MOUSE	0.860855	-0.177626	1.03848	0.0898674
TNNT2_MOUSE	-0.130416	-3.08915	2.95873	0.0898704
IMB1_MOUSE	-5.5787	-4.43285	-1.14585	0.0899178
MCCB_MOUSE	-2.69577	-4.1918	1.49604	0.090842
AT5F1_MOUSE	3.71592	2.70815	1.00777	0.0913513
LIMC1_MOUSE	-2.02915	-3.28883	1.25968	0.0923838
CATB_MOUSE	-2.76646	-4.19605	1.42959	0.093026
RS25_MOUSE	0.724804	0.144549	0.580254	0.0937206
HBB1_MOUSE	5.70227	4.53415	1.16812	0.0940098
FABPH_MOUSE	5.34828	4.44114	0.907148	0.0945066
WNK1_MOUSE	-1.88309	-3.70895	1.82586	0.0946592
CLUS_MOUSE	-0.66819	-3.3383	2.67011	0.0948548
CAPZB_MOUSE	-3.28874	-4.8506	1.56186	0.0952743
RL19_MOUSE	-0.323457	-2.59237	2.26891	0.0957677
ROA2_MOUSE	2.48155	1.10036	1.38119	0.095787
EFTU_MOUSE	1.55825	-0.106195	1.66445	0.0958222
G3P_MOUSE	6.95797	6.38427	0.573695	0.0967966
COQ7_MOUSE	-4.99049	-6.00158	1.0111	0.0968458
NDUB9_MOUSE	2.19443	1.2599	0.934529	0.0985619
MDHC_MOUSE	4.05719	3.20605	0.851138	0.0992452
ATPO_MOUSE	4.60683	3.4592	1.14763	0.100121
ACS2L_MOUSE	-3.37095	-4.83241	1.46146	0.100201
CLCA_MOUSE	-4.24	-5.77492	1.53492	0.100266
SPG20_MOUSE	-3.00055	-2.11061	-0.889941	0.10097
SRSF6_MOUSE	-3.64317	-4.73895	1.09579	0.101792
PRDX3_MOUSE	1.00699	-0.318579	1.32557	0.102255
NDUA1_MOUSE	0.748546	-0.763219	1.51177	0.102945
HCFC1_MOUSE	-2.02589	-3.56801	1.54213	0.103721
NDRG2_MOUSE	2.75227	1.12307	1.62921	0.104535
NDUA4_MOUSE	5.38118	4.77671	0.604472	0.104793
PACN2_MOUSE	-1.32519	-2.39797	1.07278	0.104822
SUCB1_MOUSE	1.6865	-0.679821	2.36632	0.104981
HMGCL_MOUSE	-1.44235	-3.55351	2.11116	0.105505
TPIS_MOUSE	2.41694	1.00795	1.40899	0.106343
NDUB2_MOUSE	1.51324	-0.137859	1.6511	0.107705
HSP7C_MOUSE	2.89891	1.95451	0.944397	0.107754
ODO2_MOUSE	2.45343	1.33741	1.11602	0.107874
NQO1_MOUSE	-1.32727	-3.25212	1.92485	0.108134
RCN3_MOUSE	-4.42654	-5.89052	1.46398	0.108284
ATP5H_MOUSE	4.73569	3.58496	1.15073	0.108449
SPEG_MOUSE	-0.240073	-2.12999	1.88992	0.108457
ACO13_MOUSE	0.379998	-0.475881	0.855879	0.108517
FKB1A_MOUSE	1.73141	1.04525	0.686163	0.108552
CALR_MOUSE	-0.396609	-0.704701	0.308091	0.108881
CX7A2_MOUSE	-2.80353	-4.25648	1.45295	0.109489
ODPX_MOUSE	0.143896	-2.40498	2.54887	0.109753
RS11_MOUSE	-0.179926	-0.626247	0.446322	0.110125
TOM22_MOUSE	-2.49229	-3.49155	0.999267	0.110162
SSDH_MOUSE	-2.75126	-3.77445	1.02319	0.110313
HNRPM_MOUSE	-0.903033	-2.8071	1.90407	0.110727
MCCA_MOUSE	-2.91602	-4.38776	1.47174	0.111636
TERA_MOUSE	1.8658	0.325645	1.54015	0.112541
IGH1M_MOUSE	7.91721	6.56336	1.35385	0.112744
IGHG1_MOUSE	7.91721	6.56336	1.35385	0.112744
CISD1_MOUSE	-1.15001	-3.29228	2.14226	0.112795
THIM_MOUSE	5.62564	4.76893	0.856715	0.112895
MA7D1_MOUSE	-2.0032	-3.9519	1.9487	0.113016
NDUB7_MOUSE	4.71284	5.06942	-0.35658	0.113061
SDHF1_MOUSE	-4.12368	-5.26565	1.14198	0.113653
PDIA3_MOUSE	0.12956	-2.34252	2.47208	0.11448
EEA1_MOUSE	-4.23055	-5.07498	0.844428	0.114612
ODPA_MOUSE	4.66638	2.91959	1.74679	0.11466
QCR8_MOUSE	4.27088	3.32329	0.947588	0.114824
TPM1_MOUSE	1.64009	-0.67288	2.31297	0.116087
ATP5E_MOUSE	-0.678343	-2.72892	2.05058	0.117602
KAD1_MOUSE	2.65376	1.36769	1.28608	0.117912
PPR3A_MOUSE	-2.37006	-4.11924	1.74919	0.118316
SH3L3_MOUSE	-3.1195	-4.22888	1.10938	0.118344
PALLD_MOUSE	-3.39222	-4.36072	0.968505	0.118398
RL27_MOUSE	-3.72547	-4.59039	0.864916	0.119565
MIF_MOUSE	1.60739	2.07924	-0.471851	0.120191
SPA3K_MOUSE	-0.202636	-2.05588	1.85324	0.121284
HMGB1_MOUSE	-0.965789	-2.99009	2.0243	0.122233
PHB2_MOUSE	0.154378	-1.78845	1.94283	0.123071
SDHA_MOUSE	3.3166	2.51332	0.803284	0.125092
LDHB_MOUSE	2.63067	1.22543	1.40525	0.125935
CO1A1_MOUSE	-2.12722	-3.80493	1.67771	0.125963
HSP74_MOUSE	-1.12643	-2.26783	1.1414	0.12631
KPYM_MOUSE	1.86721	0.682391	1.18482	0.126464
C560_MOUSE	-1.5226	-3.44735	1.92475	0.126899
SYEP_MOUSE	-3.28192	-4.41918	1.13725	0.126994
ETFA_MOUSE	4.09851	3.10315	0.995355	0.127513
CAND2_MOUSE	-4.05966	-5.10627	1.0466	0.127811
FETUA_MOUSE	1.23042	-0.000268555	1.23069	0.128128
HIG1A_MOUSE	1.50594	2.31751	-0.811578	0.128224
QCR2_MOUSE	4.67618	4.00737	0.66881	0.128425
1433G_MOUSE	3.0391	2.39203	0.64707	0.128439
PTRF_MOUSE	3.73068	2.87031	0.86037	0.128585
CFAB_MOUSE	-3.85635	-4.77383	0.917481	0.130011
MIC13_MOUSE	0.886929	-0.17787	1.0648	0.130402
MURC_MOUSE	-1.80564	-3.726	1.92036	0.131273
RS27A_MOUSE	-0.432614	-2.78004	2.34742	0.132216
PHB_MOUSE	1.51215	0.0229797	1.48917	0.133318
KCRS_MOUSE	5.00163	3.82984	1.17178	0.134291
LDHA_MOUSE	0.340296	-0.886999	1.22729	0.1349
ODBA_MOUSE	-0.843625	-1.71324	0.869613	0.134997
HUWE1_MOUSE	-2.89519	-3.55504	0.659855	0.135505
EF1B_MOUSE	-3.04601	-4.52838	1.48237	0.135552
ACON_MOUSE	6.2153	5.59486	0.620436	0.13572
MYPC3_MOUSE	-0.372489	-1.92345	1.55097	0.135741
CYB5B_MOUSE	-2.0305	-3.79381	1.76332	0.137294
CLYBL_MOUSE	-2.44932	-4.03241	1.58309	0.138374
KCRB_MOUSE	-2.3886	-3.89446	1.50586	0.138712
NDUB6_MOUSE	3.45823	2.82858	0.629648	0.140369
RS3A_MOUSE	2.12498	1.36885	0.756134	0.140583
TLN1_MOUSE	-2.53599	-4.21767	1.68168	0.142605
MTCH1_MOUSE	0.0228264	0.390717	-0.367891	0.143087
CH60_MOUSE	4.9268	4.1173	0.809505	0.14443
ENPL_MOUSE	1.2033	0.101051	1.10225	0.147576
NDUAD_MOUSE	1.89072	-0.0740872	1.9648	0.14812
TCPD_MOUSE	-0.737685	-2.55559	1.81791	0.148279
MOT1_MOUSE	2.39715	2.80879	-0.411644	0.148616
SDPR_MOUSE	1.95558	1.32168	0.633905	0.150942
ANXA6_MOUSE	-1.6237	-3.26862	1.64492	0.152317
IDHP_MOUSE	3.17831	1.92084	1.25747	0.152396
MIC10_MOUSE	-0.0889915	-0.638228	0.549237	0.153432
RL18_MOUSE	-1.28856	-3.1332	1.84464	0.153585
MAP4_MOUSE	4.15049	3.69895	0.451545	0.15385
EIF3H_MOUSE	-4.34738	-4.942	0.594619	0.154905
MMSA_MOUSE	-0.248031	-2.06764	1.81961	0.155143
PLIN5_MOUSE	-2.80199	-4.12297	1.32097	0.156206
H14_MOUSE	4.6067	3.9602	0.646508	0.156977
RT28_MOUSE	-1.32775	-2.43068	1.10293	0.158355
HNRPK_MOUSE	0.0694374	-1.72217	1.79161	0.159195
ALPK3_MOUSE	-4.64328	-5.29616	0.652888	0.160346
RL31_MOUSE	0.107612	-1.8736	1.98122	0.160729
HSPB6_MOUSE	2.35973	1.97634	0.383383	0.160787
IDH3A_MOUSE	2.4899	0.771046	1.71885	0.161473
PYGM_MOUSE	3.21853	2.58836	0.630174	0.163404
PSMD2_MOUSE	-3.69709	-4.74049	1.04339	0.164131
SUCA_MOUSE	0.696791	-0.300563	0.997355	0.164304
CAD13_MOUSE	0.67197	-0.491702	1.16367	0.165126
ACSL1_MOUSE	-0.694753	-2.12808	1.43332	0.166885
SYIM_MOUSE	-2.5494	-3.74103	1.19163	0.167239
PGBM_MOUSE	-2.52588	-4.06422	1.53834	0.168296
PRDX2_MOUSE	3.04193	2.78772	0.254209	0.168776
RL8_MOUSE	-1.22159	-2.7715	1.54991	0.168883
TBB4B_MOUSE	0.464942	-0.535983	1.00093	0.169301
TIDC1_MOUSE	-2.45163	-3.85928	1.40765	0.169584
UBP5_MOUSE	-3.99281	-4.95845	0.965642	0.17009
CY1_MOUSE	4.82027	4.32307	0.497204	0.170877
LPPRC_MOUSE	-1.24493	-2.63118	1.38625	0.17114
CD36_MOUSE	-0.314474	-1.90667	1.5922	0.171147
FIBA_MOUSE	3.71732	4.11308	-0.395753	0.172496
RL24_MOUSE	-0.412857	-2.06001	1.64716	0.172672
CH10_MOUSE	1.83072	0.869806	0.960914	0.174144
COBL1_MOUSE	-3.50951	-4.66278	1.15327	0.174178
ENOB_MOUSE	2.49795	1.53882	0.959123	0.175406
UBXN1_MOUSE	-4.33449	-5.08537	0.750879	0.175994
FIBB_MOUSE	0.0786987	-0.753576	0.832274	0.176033
DMD_MOUSE	-1.68772	-3.39633	1.70861	0.176702
MLRV_MOUSE	-0.270243	-1.73048	1.46024	0.178081
ADT2_MOUSE	0.0530159	-0.915187	0.968203	0.180096
GTR4_MOUSE	-1.63536	-2.92456	1.2892	0.180821
ODPB_MOUSE	3.28933	2.2393	1.05003	0.182019
GRP75_MOUSE	4.26984	3.29292	0.976921	0.182634
CYC_MOUSE	5.63173	5.19826	0.433468	0.184877
TALDO_MOUSE	-0.161212	0.24735	-0.408562	0.185173
EMAL1_MOUSE	-3.72972	-4.99169	1.26197	0.185275
TNNI3_MOUSE	5.03715	5.43143	-0.394279	0.186119
EF2_MOUSE	-0.506011	-1.89694	1.39093	0.186203
NDUA6_MOUSE	2.1409	1.8713	0.269596	0.187011
NDUS6_MOUSE	4.26604	3.85147	0.414566	0.190152
ATPA_MOUSE	7.55032	7.10098	0.44934	0.192527
MPCP_MOUSE	2.49866	1.82353	0.675137	0.193762
SSBP_MOUSE	-1.53058	-3.00402	1.47344	0.194409
H32_MOUSE	-2.93685	-4.78535	1.8485	0.195262
SF01_MOUSE	-1.73825	-3.1229	1.38466	0.195496
JPH2_MOUSE	2.48969	2.09571	0.393978	0.197839
MPC1_MOUSE	-0.828251	-2.31232	1.48407	0.199225
ALDR_MOUSE	0.613955	-0.415013	1.02897	0.200342
AT5G2_MOUSE	4.88976	4.40273	0.48703	0.202094
LA_MOUSE	-4.48466	-3.87615	-0.60851	0.203195
UGPA_MOUSE	-0.741227	-1.98732	1.24609	0.204582
EIF2A_MOUSE	-2.47374	-3.37321	0.899465	0.204864
HRG_MOUSE	-1.64389	-2.7668	1.12291	0.206096
TBA1B_MOUSE	-0.919842	-2.40384	1.48399	0.206771
CPT2_MOUSE	-1.25167	-2.79442	1.54275	0.208917
TBCA_MOUSE	-1.68264	-2.95606	1.27342	0.209395
AT1A1_MOUSE	2.59684	1.9854	0.611433	0.210142
ENOA_MOUSE	-3.16177	-4.36653	1.20476	0.210981
CAPG_MOUSE	-3.81759	-4.47379	0.656202	0.211313
ACTC_MOUSE	4.61096	4.28097	0.329984	0.211535
PLM_MOUSE	-0.768376	-2.38324	1.61486	0.212555
PYGB_MOUSE	1.95307	1.31877	0.634297	0.213614
ATPG_MOUSE	3.66044	2.80868	0.851766	0.213719
NDUA9_MOUSE	1.29572	0.220929	1.07479	0.215251
ACTH_MOUSE	-2.50168	-1.4789	-1.02278	0.215548
K2C5_MOUSE	-3.91377	-4.81381	0.900033	0.216672
RS20_MOUSE	-4.21572	-3.35115	-0.864575	0.216896
POPD1_MOUSE	-4.16133	-5.17505	1.01372	0.217173
RL22_MOUSE	-3.44209	-4.315	0.872913	0.218092
HNRPC_MOUSE	-2.69052	-3.52056	0.830043	0.218109
ECH1_MOUSE	2.85014	3.08664	-0.236496	0.218574
COA3_MOUSE	-1.71086	-2.57952	0.868655	0.220471
ATX2_MOUSE	-2.27614	-3.65226	1.37613	0.220665
SH3BG_MOUSE	0.157198	-1.0945	1.25169	0.221368
APOA1_MOUSE	-3.38136	-4.4233	1.04194	0.222321
COR1B_MOUSE	-3.2519	-4.23964	0.987744	0.223879
TOM70_MOUSE	-4.02306	-4.93152	0.908455	0.22406
EI3JA_MOUSE	-1.39192	-2.27296	0.881039	0.224483
PPIF_MOUSE	3.32186	2.66966	0.652197	0.225859
RL21_MOUSE	-0.629154	-1.18317	0.55402	0.226564
ETFD_MOUSE	5.5843	5.95368	-0.369384	0.227269
RM24_MOUSE	-3.74529	-4.48897	0.743683	0.227567
NDUS4_MOUSE	1.1127	-0.133863	1.24656	0.22789
HINT2_MOUSE	2.28273	1.83402	0.448709	0.228025
LUM_MOUSE	-4.09024	-4.90244	0.812196	0.228992
M2OM_MOUSE	2.83951	2.47786	0.361649	0.230297
|P00760|TRYP_BOVIN	13.3976	13.8081	-0.410512	0.23036
GSTM1_MOUSE	1.11214	0.603883	0.508256	0.230599
MMAB_MOUSE	-4.02576	-4.68402	0.658262	0.23321
H2A1_MOUSE	-0.338662	-1.98799	1.64933	0.233758
H2A1K_MOUSE	-0.338662	-2.01349	1.67483	0.234641
UCRI_MOUSE	5.81888	5.60831	0.210572	0.235035
TOIP1_MOUSE	-3.6272	-4.32436	0.697156	0.236666
H2A1F_MOUSE	-0.338662	-1.93397	1.59531	0.239705
EI3JB_MOUSE	-1.39192	-2.11191	0.719985	0.241621
VIGLN_MOUSE	-3.83321	-4.34567	0.512466	0.242092
RT36_MOUSE	-0.678374	0.000162506	-0.678537	0.242558
LDB3_MOUSE	6.49105	6.19316	0.297887	0.243212
SPCS2_MOUSE	-0.322555	-0.666104	0.343549	0.243679
ACYP2_MOUSE	-2.64155	-3.62388	0.982327	0.245615
COX1_MOUSE	-2.95217	-1.48237	-1.4698	0.24712
ADT1_MOUSE	3.62821	2.92596	0.70225	0.247509
NDUA8_MOUSE	2.87449	1.67719	1.1973	0.247693
DHE3_MOUSE	-3.05167	-3.82377	0.772102	0.249179
H2AX_MOUSE	-0.338662	-1.85448	1.51582	0.249202
PAIRB_MOUSE	1.09953	0.668338	0.431191	0.249606
ODB2_MOUSE	-0.328599	-1.41514	1.08654	0.250019
COF2_MOUSE	-0.674307	-1.43415	0.759843	0.250742
UB2D3_MOUSE	-3.35469	-3.98854	0.63385	0.251753
H10_MOUSE	1.9232	1.44354	0.479665	0.253754
PARK7_MOUSE	0.367381	-0.434575	0.801957	0.254019
MYH3_MOUSE	-3.47717	-4.24766	0.7705	0.254141
ECHA_MOUSE	4.10725	3.54664	0.560613	0.254247
SERPH_MOUSE	-3.02854	-4.1065	1.07796	0.254258
OTUD4_MOUSE	-4.13913	-4.57241	0.43328	0.254545
RL7A_MOUSE	-0.383299	-1.67657	1.29327	0.254967
FABP4_MOUSE	-0.172194	-1.25011	1.07791	0.256722
ADK_MOUSE	0.666878	0.848478	-0.1816	0.256792
RS30_MOUSE	2.02706	1.50265	0.524412	0.257389
H2A2C_MOUSE	-1.74814	-3.28231	1.53417	0.258279
FIS1_MOUSE	-2.38097	-3.37615	0.995179	0.258792
STOM_MOUSE	-4.30649	-4.73661	0.430123	0.260695
SLAI2_MOUSE	-4.32004	-4.79317	0.473131	0.261381
1433E_MOUSE	0.628514	-0.379974	1.00849	0.261537
NNTM_MOUSE	-3.41622	-2.33991	-1.07632	0.261655
PCCB_MOUSE	-0.949663	0.892556	-1.84222	0.261736
H2AJ_MOUSE	-0.338662	-1.71856	1.3799	0.261938
H31_MOUSE	-3.8254	-4.88557	1.06018	0.262141
BDH_MOUSE	-2.11887	-3.13192	1.01306	0.262794
K2C6B_MOUSE	-2.76237	-3.6402	0.877832	0.263217
CO1A2_MOUSE	-1.66105	-0.931908	-0.729143	0.267152
UBP2L_MOUSE	2.0256	1.72778	0.297821	0.269951
HEMO_MOUSE	1.37155	2.02053	-0.648977	0.273934
H2A3_MOUSE	-0.338662	-1.59122	1.25256	0.275507
MAVS_MOUSE	-0.9458	-1.91127	0.965469	0.276103
ACD10_MOUSE	-1.17798	-1.96449	0.786517	0.277346
PPLA_MOUSE	4.06622	4.20841	-0.14219	0.277485
PGP_MOUSE	-2.45609	-3.27136	0.815277	0.277863
NUCL_MOUSE	-1.34784	-1.77329	0.425445	0.279401
LMCD1_MOUSE	-3.02775	-3.6871	0.659344	0.281241
CALX_MOUSE	-0.0811775	-0.543723	0.462545	0.281331
PRS7_MOUSE	-1.19648	-2.00929	0.812805	0.287446
NDUC2_MOUSE	2.28981	2.00549	0.284317	0.288245
H2A1H_MOUSE	-0.338662	-1.47805	1.13938	0.288804
EHD1_MOUSE	-2.30753	-1.6531	-0.654433	0.291062
SUMO2_MOUSE	-3.07461	-3.52379	0.449185	0.291384
|P02769|ALBU_BOVIN	-3.17253	-3.94772	0.77519	0.291896
RS14_MOUSE	-0.168663	-1.0298	0.861136	0.29496
KV2A7_MOUSE	3.24825	2.99915	0.249104	0.296138
EF1A2_MOUSE	-0.173394	-1.5825	1.40911	0.29925
PA2G4_MOUSE	-1.15762	-1.36147	0.203847	0.299262
K22O_MOUSE	-0.179368	0.864028	-1.0434	0.301803
IDHG1_MOUSE	0.313432	-1.03746	1.35089	0.302443
|P00761|TRYP_PIG	7.17233	7.62486	-0.452535	0.303007
RL37_MOUSE	-0.799878	-1.80331	1.00343	0.304224
LONM_MOUSE	-0.0522835	-0.483605	0.431321	0.306688
SNX3_MOUSE	0.520801	0.718714	-0.197913	0.3081
COQ3_MOUSE	-0.563477	-0.74621	0.182733	0.308121
ECI2_MOUSE	-1.44917	-2.07483	0.625655	0.311851
|P13645	2.78469	2.08519	0.699501	0.313399
HNRPU_MOUSE	-0.653009	-0.177873	-0.475136	0.314142
COX41_MOUSE	6.889	6.70165	0.187346	0.322061
TM38A_MOUSE	-2.13324	-1.65981	-0.473432	0.323208
PEBP1_MOUSE	-0.352608	-0.910959	0.558351	0.323344
H2A2A_MOUSE	-1.74814	-2.74004	0.9919	0.324523
CMC2_MOUSE	-2.141	-2.80071	0.65971	0.324687
SPTB2_MOUSE	-0.316545	-1.05758	0.741034	0.330835
NDUA2_MOUSE	2.36766	1.74758	0.620077	0.331788
AIMP1_MOUSE	-1.88834	-2.49257	0.604237	0.332587
COQ8A_MOUSE	-0.8601	-0.370231	-0.489869	0.335268
ACOT2_MOUSE	0.244884	-0.590053	0.834937	0.335429
CRYAB_MOUSE	7.74083	7.60464	0.13619	0.336613
H12_MOUSE	4.31431	4.03747	0.276843	0.338268
PRDX1_MOUSE	2.27759	1.75985	0.51774	0.338882
RL7_MOUSE	0.35894	-0.207906	0.566846	0.340809
IF4G1_MOUSE	-2.28333	-2.73897	0.455641	0.346955
NDUS1_MOUSE	1.90793	1.33298	0.57495	0.351407
NACAM_MOUSE	6.15585	5.90193	0.253919	0.351477
PRS37_MOUSE	-4.70993	-4.3348	-0.375126	0.351933
CBX3_MOUSE	-0.76149	-0.879559	0.118069	0.353234
LAMA4_MOUSE	-4.60445	-4.78002	0.175565	0.353507
NDUS7_MOUSE	2.2739	2.01181	0.262091	0.355385
F162A_MOUSE	0.0786114	-0.144203	0.222815	0.356036
IF4B_MOUSE	-1.08832	-0.743797	-0.344526	0.356257
GLRX5_MOUSE	-1.0926	-1.31644	0.223844	0.360971
ES1_MOUSE	3.15488	2.84957	0.305309	0.362038
ACTB_MOUSE	-0.809978	-1.32715	0.517169	0.364469
IVD_MOUSE	0.0423621	0.669838	-0.627476	0.365866
|P35527	2.44772	3.0747	-0.626977	0.367883
UBC12_MOUSE	-3.0654	-3.55952	0.494113	0.371761
|P04264	3.65584	4.11568	-0.459847	0.372239
H4_MOUSE	-4.13537	-4.40967	0.274292	0.373474
PRDX5_MOUSE	0.803732	0.494084	0.309648	0.375147
RS8_MOUSE	-4.23986	-3.78651	-0.453349	0.37969
RAD_MOUSE	-0.594253	-0.0499831	-0.54427	0.384515
COX7B_MOUSE	3.28599	3.08059	0.205394	0.385831
ECHB_MOUSE	5.22892	5.1083	0.120626	0.385865
RL29_MOUSE	3.11252	2.96608	0.14644	0.387313
RL32_MOUSE	-0.98806	-0.376091	-0.611969	0.395585
RL23A_MOUSE	2.11373	1.94494	0.16879	0.399848
LAMC1_MOUSE	-4.4969	-4.65918	0.162281	0.399952
H2A2B_MOUSE	-1.74814	-2.25028	0.502139	0.403078
PDK2_MOUSE	-2.39455	-2.10344	-0.291109	0.40535
BAG6_MOUSE	-5.04307	-4.7818	-0.26127	0.405818
CRIP2_MOUSE	4.87863	4.74349	0.135136	0.405945
GDIR1_MOUSE	4.03955	3.95638	0.0831726	0.415552
NAMPT_MOUSE	-1.62428	-2.05433	0.430056	0.416688
|P35908	0.583783	0.246576	0.337207	0.419108
DBNL_MOUSE	-2.60777	-2.42369	-0.184086	0.42042
ACADV_MOUSE	4.86042	4.79499	0.0654293	0.421347
ADX_MOUSE	-1.60015	-1.47275	-0.127399	0.42242
MYH6_MOUSE	4.1489	3.98393	0.164973	0.423628
GSTO1_MOUSE	-1.55666	-1.65161	0.0949532	0.427461
WFS1_MOUSE	-0.993893	-1.06611	0.0722134	0.428518
PLST_MOUSE	-2.30858	-2.64299	0.334408	0.428989
ARMC1_MOUSE	-3.91224	-4.10524	0.192998	0.430819
DPYL2_MOUSE	0.792743	0.69799	0.0947525	0.432733
SRSF3_MOUSE	-4.70793	-4.50519	-0.202748	0.435436
LNP_MOUSE	-4.41203	-4.59885	0.186814	0.436232
SDHB_MOUSE	4.81854	4.75705	0.0614883	0.440207
CXA1_MOUSE	-3.79039	-3.62247	-0.167913	0.44047
HCDH_MOUSE	4.1837	4.13827	0.04543	0.44094
COX6C_MOUSE	3.71157	3.58704	0.124529	0.441764
TRY2_MOUSE	1.47936	1.26624	0.213116	0.441921
MACF1_MOUSE	1.74151	1.81209	-0.0705841	0.443129
QKI_MOUSE	-1.88991	-1.96986	0.0799541	0.444595
CMYA5_MOUSE	-4.70611	-4.77309	0.066978	0.445999
EGLN1_MOUSE	-3.60443	-3.73905	0.134627	0.449888
IGKC_MOUSE	7.1262	7.05566	0.070541	0.454883
PCY1A_MOUSE	-3.75567	-3.84642	0.0907517	0.459123
NDUAC_MOUSE	3.82571	3.79677	0.0289364	0.466698
PIN4_MOUSE	-4.51976	-4.45421	-0.0655523	0.469199
FRIH_MOUSE	2.3482	2.32533	0.0228745	0.470345
IF4H_MOUSE	0.918543	0.863338	0.055205	0.470791
SLK_MOUSE	-5.01627	-5.07032	0.0540478	0.472488
EFHD2_MOUSE	-0.576799	-0.670286	0.0934867	0.47283
NP1L4_MOUSE	-1.79258	-1.73376	-0.0588139	0.473383
QCR6_MOUSE	2.47651	2.53735	-0.0608337	0.473449
BAG3_MOUSE	1.10679	0.999044	0.107746	0.476326
KAD3_MOUSE	-4.77176	-4.84141	0.0696487	0.477792
MYH11_MOUSE	-3.9209	-3.87324	-0.0476682	0.478741
CISY_MOUSE	4.96008	4.93115	0.0289288	0.479899
TRDN_MOUSE	-3.60829	-3.57062	-0.0376727	0.48563
ODO1_MOUSE	2.77041	2.7931	-0.0226925	0.48752
THIKA_MOUSE	-3.89554	-3.9282	0.0326565	0.489509
NSF1C_MOUSE	0.664479	0.688208	-0.0237286	0.489865
CO6A1_MOUSE	-5.77766	-5.7628	-0.014855	0.491049
TAGL_MOUSE	1.17698	1.18686	-0.00987701	0.495353
PROSC_MOUSE	-0.15555	-0.143684	-0.011866	0.496363
RL35_MOUSE	-3.88969	-3.90428	0.0145899	0.496787
SLIRP_MOUSE	0.084787	0.0811209	0.00366611	0.49805
RS24_MOUSE	-1.98879	-1.98228	-0.00650539	0.498152
IF4A3_MOUSE	-4.1372	-4.13724	4.60625e-05	0.499981
