## Supplemental Table 2 for "First comprehensive identification of proteins with increased O-GlcNAc levels during pressure overload hypertrophy"

### Sheet: ST 2
Supplemental Table 2. Proteins with significant changes in O-GlcNAc levels in pressure overload hypertrophy (POH) versus Sham
Accession	Description (Common Name)	avg-POH	avg-sham	log2 Fold changePOH-Sham	p-value
RSSA_MOUSE	40S ribosomal protein SA	-1.51718	-5.14849	3.63131	3.74034e-05
RANG_MOUSE	Ran-specific GTPase-activating protein	-2.90752	-5.61396	2.70644	0.000423736
ERP44_MOUSE	Endoplasmic reticulum resident protein 44	-2.80247	-5.24896	2.44648	0.000486674
NHRF2_MOUSE	Na(+)/H(+) exchange regulatory cofactor NHE-RF2	-1.47644	-4.91701	3.44057	0.000586089
PTN11_MOUSE	Tyrosine-protein phosphatase non-receptor type 11	-2.52625	-5.12055	2.5943	0.00061638
ATPF1_MOUSE	ATP synthase mitochondrial F1 complex assembly factor 1	-2.74579	-5.23653	2.49074	0.000677438
SEPT8_MOUSE	Septin-8	-2.88836	-5.37624	2.48788	0.00103287
IGJ_MOUSE	Immunoglobulin J chain	-1.09173	-5.60212	4.51039	0.00112356
GRP78_MOUSE	78 kDa glucose-regulated protein	2.30285	-2.25965	4.5625	0.00115509
TOM1_MOUSE	Target of Myb protein 1	-0.896861	-3.77927	2.88241	0.0016057
RL26_MOUSE	60S ribosomal protein L26	-1.81903	-5.21399	3.39496	0.00177852
PAK2_MOUSE	Serine/threonine-protein kinase PAK 2	-2.23969	-4.25475	2.01506	0.00203298
PP14C_MOUSE	Protein phosphatase 1 regulatory subunit 14C	-1.87768	-4.43154	2.55386	0.00264948
SRA1_MOUSE	Steroid receptor RNA activator 1	-2.70448	-5.39017	2.68569	0.00277404
G3BP1_MOUSE	Ras GTPase-activating protein-binding protein 1	-0.958504	-5.02141	4.06291	0.00299012
GELS_MOUSE	Gelsolin	-3.25012	-5.38071	2.13059	0.00343579
NEXN_MOUSE	Nexilin	-3.47184	-5.52892	2.05708	0.00373708
CPZIP_MOUSE	CapZ-interacting protein	-2.03578	-5.02135	2.98557	0.00384005
GSTA4_MOUSE	Glutathione S-transferase A4	-2.64142	-5.1701	2.52869	0.00387954
CPT1B_MOUSE	Carnitine O-palmitoyltransferase 1 muscle isoform	-1.23613	-4.68499	3.44887	0.00401746
MIC25_MOUSE	MICOS complex subunit Mic25	-2.30688	-4.99536	2.68848	0.00406092
HNRPQ_MOUSE	Heterogeneous nuclear ribonucleoprotein Q	-2.9825	-5.11916	2.13666	0.00417629
NDUS2_MOUSE	NADH dehydrogenase [ubiquinone] iron-sulfur protein 2 mitochondrial	-2.99011	-4.92261	1.9325	0.00429612
PRDX6_MOUSE	Peroxiredoxin-6	-0.00271301	-3.54753	3.54481	0.00458269
SYP2L_MOUSE	Synaptopodin 2-like protein	-1.8217	-5.27331	3.45161	0.0050202
CAH2_MOUSE	Carbonic anhydrase 2	-2.07278	-4.55654	2.48375	0.0050349
G6PI_MOUSE	Glucose-6-phosphate isomerase	1.69555	-2.5947	4.29025	0.00508626
AFG32_MOUSE	AFG3-like protein 2	-2.94714	-5.35771	2.41056	0.005184
MIC27_MOUSE	MICOS complex subunit Mic27	-1.10997	-4.04678	2.93682	0.0052446
IF5A1_MOUSE	Eukaryotic translation initiation factor 5A-1	-2.01959	-5.30478	3.28519	0.00539077
RS18_MOUSE	40S ribosomal protein S18	-2.56941	-5.15637	2.58696	0.00541075
TIM44_MOUSE	Mitochondrial import inner membrane translocase subunit TIM44	-2.62798	-5.34833	2.72034	0.00573311
TRFE_MOUSE	Serotransferrin	-0.00250039	-4.13604	4.13354	0.00589041
TBA4A_MOUSE	Tubulin alpha-4A chain	-2.66982	-4.82328	2.15347	0.00650345
G3BP2_MOUSE	Ras GTPase-activating protein-binding protein 2	-2.43473	-4.98806	2.55332	0.00671593
FBN1_MOUSE	Fibrillin-1	-1.48316	-4.91037	3.42721	0.00677239
GDIB_MOUSE	Rab GDP dissociation inhibitor beta	-2.38639	-5.43589	3.04951	0.00677783
MTCH2_MOUSE	Mitochondrial carrier homolog 2	-2.56461	-4.88434	2.31973	0.00686096
CAV1_MOUSE	Caveolin-1	-1.22457	-4.38041	3.15585	0.00727657
MYOZ2_MOUSE	Myozenin-2	-0.721918	-3.84245	3.12054	0.00733077
MOES_MOUSE	Moesin	2.51271	1.0058	1.50691	0.0073653
DEST_MOUSE	Destrin	-2.18507	-4.86907	2.684	0.00759795
GPSM1_MOUSE	G-protein-signaling modulator 1	-3.51602	-5.60961	2.09359	0.00788041
UB2L3_MOUSE	Ubiquitin-conjugating enzyme E2 L3	-1.83222	-4.10072	2.26851	0.00791642
ITB1_MOUSE	Integrin beta-1	-2.82241	-4.97034	2.14794	0.0079857
ROA3_MOUSE	Heterogeneous nuclear ribonucleoprotein A3	0.0636997	-3.30774	3.37144	0.00802353
RADI_MOUSE	Radixin	-3.03784	-5.64071	2.60287	0.00804759
MLIP_MOUSE	Muscular LMNA-interacting protein	-2.13182	-5.30183	3.17	0.00808642
CYB5_MOUSE	Cytochrome b5	-1.3108	-4.60562	3.29482	0.00811247
TGM2_MOUSE	Protein-glutamine gamma-glutamyltransferase 2	-1.6863	-4.82655	3.14025	0.00818367
PGAM1_MOUSE	Phosphoglycerate mutase 1	-0.964475	-3.63067	2.6662	0.00830411
RL30_MOUSE	60S ribosomal protein L30	0.113086	-0.615631	0.728717	0.00847093
RAN_MOUSE	GTP-binding nuclear protein Ran	-1.6756	-4.32722	2.65162	0.00854871
MIMIT_MOUSE	Mimitin mitochondrial	-1.32256	-4.12013	2.79757	0.00865922
FKBP3_MOUSE	Peptidyl-prolyl cis-trans isomerase FKBP3	-2.04027	-5.36345	3.32318	0.00888747
SPTN1_MOUSE	Spectrin alpha chain non-erythrocytic 1	-2.88484	-5.41178	2.52694	0.00922973
PABP2_MOUSE	Polyadenylate-binding protein 2	-3.41882	-5.48884	2.07003	0.0093896
PCCA_MOUSE	Propionyl-CoA carboxylase alpha chain mitochondrial	-1.34446	-4.86517	3.52072	0.0097228
DCTN2_MOUSE	Dynactin subunit 2	-1.871	-5.32213	3.45113	0.00985666
EIF3B_MOUSE	Eukaryotic translation initiation factor 3 subunit B	-1.45045	-4.65254	3.2021	0.0106356
SFPQ_MOUSE	Splicing factor proline- and glutamine-rich	-1.02645	-5.34765	4.3212	0.0108908
NDUV1_MOUSE	NADH dehydrogenase [ubiquinone] flavoprotein 1 mitochondrial	0.0332684	-3.62851	3.66178	0.0110546
AK1A1_MOUSE	Alcohol dehydrogenase [NADP(+)]	-2.7513	-4.77244	2.02114	0.0111771
ICAL_MOUSE	Calpastatin	-1.57579	-5.02582	3.45003	0.0113431
YBOX1_MOUSE	Nuclease-sensitive element-binding protein 1	-2.4481	-4.6331	2.185	0.0115516
PRC2C_MOUSE	Protein PRRC2C	-3.10196	-5.46005	2.35809	0.0116281
SGCA_MOUSE	Alpha-sarcoglycan	-3.09382	-5.61988	2.52606	0.0120483
COX5A_MOUSE	Cytochrome c oxidase subunit 5A mitochondrial	4.46809	1.73263	2.73546	0.0120659
GRPE1_MOUSE	GrpE protein homolog 1 mitochondrial	-1.71379	-5.21991	3.50612	0.0121744
L2HDH_MOUSE	L-2-hydroxyglutarate dehydrogenase mitochondrial	-1.53338	-4.77554	3.24216	0.0122172
RS4X_MOUSE	40S ribosomal protein S4 X isoform	-2.25917	-5.10004	2.84087	0.0122392
TKT_MOUSE	Transketolase	-2.71464	-5.19759	2.48294	0.0124273
PDLI1_MOUSE	PDZ and LIM domain protein 1	1.97099	-0.12075	2.09174	0.0125555
RT02_MOUSE	28S ribosomal protein S2 mitochondrial	-2.93846	-4.67793	1.73947	0.0127588
STIP1_MOUSE	Stress-induced-phosphoprotein 1	-1.18877	-4.7601	3.57133	0.0131102
HP1B3_MOUSE	Heterochromatin protein 1-binding protein 3	-2.79674	-5.67268	2.87594	0.0131139
TTHY_MOUSE	Transthyretin	-1.53275	-4.58062	3.04787	0.0135596
B2MG_MOUSE	Beta-2-microglobulin	-1.43043	-3.77422	2.34379	0.013683
RS7_MOUSE	40S ribosomal protein S7	-2.80402	-4.86484	2.06083	0.0137695
EH1L1_MOUSE	EH domain-binding protein 1-like protein 1	-2.84576	-5.1441	2.29834	0.0138952
PGAM2_MOUSE	Phosphoglycerate mutase 2	3.45434	1.56695	1.8874	0.0143744
NOL3_MOUSE	Nucleolar protein 3	-3.24998	-5.11986	1.86988	0.0143915
ANXA7_MOUSE	Annexin A7	-2.6142	-5.20381	2.5896	0.0150131
HSPB1_MOUSE	Heat shock protein beta-1	5.17252	4.02012	1.15239	0.0150537
CTNA1_MOUSE	Catenin alpha-1	-3.04089	-4.88398	1.84309	0.0150913
LASP1_MOUSE	LIM and SH3 domain protein 1	-2.07999	-4.60011	2.52012	0.0156338
ALDH2_MOUSE	Aldehyde dehydrogenase mitochondrial	0.181946	-2.72521	2.90715	0.0156393
CAP1_MOUSE	Adenylyl cyclase-associated protein 1	-2.58447	-4.6808	2.09632	0.0156607
ACADM_MOUSE	Medium-chain specific acyl-CoA dehydrogenase mitochondrial	3.68897	1.76965	1.91932	0.0157392
CYTC_MOUSE	Cystatin-C	-3.85815	-5.92142	2.06327	0.0161754
CO3_MOUSE	Complement C3	-2.58245	-5.661	3.07855	0.0163903
RL12_MOUSE	60S ribosomal protein L12	-1.82039	-5.376	3.55561	0.0166751
LAMA2_MOUSE	Laminin subunit alpha-2	-3.49791	-5.67817	2.18026	0.0169603
LC7L2_MOUSE	Putative RNA-binding protein Luc7-like 2	-3.15777	-5.0113	1.85354	0.016983
B2L13_MOUSE	Bcl-2-like protein 13	-2.38198	-5.40857	3.02659	0.017125
GCAB_MOUSE	Ig gamma-2A chain C region secreted form	-1.27452	-4.31242	3.0379	0.017133
VIME_MOUSE	Vimentin	1.80978	-1.22152	3.0313	0.0175611
RT33_MOUSE	28S ribosomal protein S33 mitochondrial	-2.60345	-4.87795	2.2745	0.017899
NDUB3_MOUSE	NADH dehydrogenase [ubiquinone] 1 beta subcomplex subunit 3	1.00474	-3.71606	4.7208	0.0180477
CLIP1_MOUSE	CAP-Gly domain-containing linker protein 1	-2.26078	-5.71072	3.44994	0.0182388
TRI72_MOUSE	Tripartite motif-containing protein 72	0.994709	-0.780065	1.77477	0.0183658
ACTN2_MOUSE	Alpha-actinin-2	-1.29856	-4.25054	2.95198	0.019728
SNRPA_MOUSE	U1 small nuclear ribonucleoprotein A	-1.72186	-4.18616	2.4643	0.0202057
NEBL_MOUSE	Nebulette	-2.06811	-4.2957	2.22759	0.0202201
PLIN4_MOUSE	Perilipin-4	-1.06296	-3.19237	2.12941	0.0203278
CLAP1_MOUSE	CLIP-associating protein 1	-3.107	-4.84084	1.73385	0.0203566
THIL_MOUSE	Acetyl-CoA acetyltransferase mitochondrial	4.20066	2.24148	1.95919	0.0203742
AKAP2_MOUSE	A-kinase anchor protein 2	-1.71847	-3.65414	1.93567	0.020531
QCR7_MOUSE	Cytochrome b-c1 complex subunit 7	1.53326	-3.3171	4.85036	0.0207012
REEP5_MOUSE	Receptor expression-enhancing protein 5	-1.77232	-3.96105	2.18873	0.0209507
RL13A_MOUSE	60S ribosomal protein L13a	-2.6181	-5.30262	2.68452	0.0209567
DLRB1_MOUSE	Dynein light chain roadblock-type 1	-2.44812	-5.41415	2.96602	0.0210796
NDUS8_MOUSE	NADH dehydrogenase [ubiquinone] iron-sulfur protein 8 mitochondrial	0.799109	-1.74084	2.53995	0.0213099
PSMD9_MOUSE	26S proteasome non-ATPase regulatory subunit 9	-1.85937	-4.08805	2.22868	0.0213609
PALMD_MOUSE	Palmdelphin	-2.71424	-4.77673	2.06248	0.0216674
AIFM1_MOUSE	Apoptosis-inducing factor 1 mitochondrial	1.04962	-0.93599	1.98561	0.0218697
HSPB7_MOUSE	Heat shock protein beta-7	-1.5447	-4.28099	2.73629	0.0220529
ROAA_MOUSE	Heterogeneous nuclear ribonucleoprotein A/B	-2.9767	-5.02649	2.04979	0.0220688
EF1D_MOUSE	Elongation factor 1-delta	1.35579	-3.08667	4.44246	0.0221717
PACN3_MOUSE	Protein kinase C and casein kinase II substrate protein 3	-1.51898	-3.54175	2.02278	0.0222056
1433T_MOUSE	14-3-3 protein theta	-0.78273	-4.35835	3.57562	0.0222503
DLDH_MOUSE	Dihydrolipoyl dehydrogenase mitochondrial	2.76412	1.24032	1.52379	0.0224327
COF1_MOUSE	Cofilin-1	0.242674	-0.581295	0.82397	0.0224355
MYH7_MOUSE	Myosin-7	-1.81562	-4.5198	2.70418	0.0226913
MACD1_MOUSE	O-acetyl-ADP-ribose deacetylase MACROD1	-0.334873	-4.12263	3.78776	0.0227381
RS6_MOUSE	40S ribosomal protein S6	-1.68748	-4.01553	2.32804	0.0228693
VAPB_MOUSE	Vesicle-associated membrane protein-associated protein B	-0.394038	-2.00006	1.60602	0.0229974
FBLN2_MOUSE	Fibulin-2	-2.07324	-4.99363	2.9204	0.0235282
ALDOA_MOUSE	Fructose-bisphosphate aldolase A	4.52798	1.55433	2.97365	0.0235404
SODM_MOUSE	Superoxide dismutase [Mn] mitochondrial	-1.10233	-3.68416	2.58184	0.0237225
CHCH2_MOUSE	Coiled-coil-helix-coiled-coil-helix domain-containing protein 2	-0.428191	-2.55422	2.12603	0.0238955
CD34_MOUSE	Hematopoietic progenitor cell antigen CD34	-2.2521	-4.86152	2.60942	0.0239984
MDHM_MOUSE	Malate dehydrogenase mitochondrial	6.34505	4.93743	1.40762	0.024177
NDUV2_MOUSE	NADH dehydrogenase [ubiquinone] flavoprotein 2 mitochondrial	0.304243	-3.27923	3.58347	0.0241816
NIPS2_MOUSE	Protein NipSnap homolog 2	3.06236	2.30532	0.757041	0.0245685
ATP5L_MOUSE	ATP synthase subunit g mitochondrial	-3.44845	-5.46059	2.01213	0.0251629
68MP_MOUSE	6.8 kDa mitochondrial proteolipid	-2.30234	-4.68511	2.38277	0.0253865
TM1L2_MOUSE	TOM1-like protein 2	-3.04609	-4.98842	1.94233	0.0255703
NDUBA_MOUSE	NADH dehydrogenase [ubiquinone] 1 beta subcomplex subunit 10	3.41324	1.58136	1.83188	0.0255747
FLNA_MOUSE	Filamin-A	0.589552	-2.45559	3.04514	0.0256187
CMC1_MOUSE	Calcium-binding mitochondrial carrier protein Aralar1	-2.06008	-4.29935	2.23927	0.0256377
RRBP1_MOUSE	Ribosome-binding protein 1	0.402122	-1.23319	1.63532	0.0258949
NDUBB_MOUSE	NADH dehydrogenase [ubiquinone] 1 beta subcomplex subunit 11 mitochondrial	4.76014	3.97332	0.786822	0.0259415
FUMH_MOUSE	Fumarate hydratase mitochondrial	2.20315	-1.83069	4.03383	0.0262043
RS12_MOUSE	40S ribosomal protein S12	-3.7338	-5.65778	1.92398	0.0265552
AT1A2_MOUSE	Sodium/potassium-transporting ATPase subunit alpha-2	-1.13635	-3.83862	2.70227	0.0271707
GRHPR_MOUSE	Glyoxylate reductase/hydroxypyruvate reductase	-1.69752	-5.17557	3.47805	0.0275111
KNG1_MOUSE	Kininogen-1	-0.476706	-2.63095	2.15424	0.0276938
RS21_MOUSE	40S ribosomal protein S21	-1.39906	-3.81166	2.4126	0.0278551
FUBP2_MOUSE	Far upstream element-binding protein 2	-4.23135	-5.4706	1.23925	0.0282209
CCHL_MOUSE	Cytochrome c-type heme lyase	-2.5135	-4.5737	2.0602	0.0286332
1433Z_MOUSE	14-3-3 protein zeta/delta	2.32434	0.769833	1.5545	0.028791
RL3_MOUSE	60S ribosomal protein L3	-3.95699	-4.97954	1.02255	0.029487
PGK1_MOUSE	Phosphoglycerate kinase 1	2.58089	1.5736	1.00729	0.0295373
SPRE_MOUSE	Sepiapterin reductase	-0.87461	-3.10514	2.23053	0.0296175
ANT3_MOUSE	Antithrombin-III	-1.27695	-4.70947	3.43251	0.0297897
VINC_MOUSE	Vinculin	0.198262	-2.72501	2.92327	0.0306415
UBA1_MOUSE	Ubiquitin-like modifier-activating enzyme 1	-2.45287	-4.18878	1.73591	0.0307657
FLNC_MOUSE	Filamin-C	0.27438	-1.89123	2.16561	0.0309379
COX2_MOUSE	Cytochrome c oxidase subunit 2	2.77536	0.351339	2.42402	0.0310936
XIRP1_MOUSE	Xin actin-binding repeat-containing protein 1	-1.42494	-3.98698	2.56203	0.0311336
QCR9_MOUSE	Cytochrome b-c1 complex subunit 9	-1.41664	-3.93509	2.51845	0.0316091
THTM_MOUSE	3-mercaptopyruvate sulfurtransferase	-2.94714	-4.63976	1.69262	0.0317542
DC1I2_MOUSE	Cytoplasmic dynein 1 intermediate chain 2	-1.2851	-3.836	2.5509	0.0317979
SGCD_MOUSE	Delta-sarcoglycan	-3.00523	-4.94056	1.93533	0.0319011
SUCB2_MOUSE	Succinate--CoA ligase [GDP-forming] subunit beta mitochondrial	-1.4626	-3.8132	2.35061	0.0322091
DHB8_MOUSE	Estradiol 17-beta-dehydrogenase 8	-1.75295	-4.62316	2.87021	0.032228
COX5B_MOUSE	Cytochrome c oxidase subunit 5B mitochondrial	6.79285	5.43002	1.36283	0.0325732
APOE_MOUSE	Apolipoprotein E	-2.28248	-4.84122	2.55873	0.0327783
ANF_MOUSE	Natriuretic peptides A	0.275456	-3.7171	3.99256	0.0329505
PIMT_MOUSE	Protein-L-isoaspartate(D-aspartate) O-methyltransferase	-0.21188	-2.06985	1.85797	0.0330173
ATPK_MOUSE	ATP synthase subunit f mitochondrial	4.30717	3.40224	0.904936	0.0332362
BASI_MOUSE	Basigin	-0.222965	-3.16917	2.9462	0.0338316
PSA1_MOUSE	Proteasome subunit alpha type-1	-1.01667	-4.63085	3.61417	0.0338885
OPA1_MOUSE	Dynamin-like 120 kDa protein mitochondrial	-1.19757	-2.85305	1.65548	0.0343898
ANXA5_MOUSE	Annexin A5	-1.05662	-3.53508	2.47847	0.0344994
PABP1_MOUSE	Polyadenylate-binding protein 1	-3.37827	-5.08687	1.7086	0.0350765
LMNA_MOUSE	Prelamin-A/C	-3.01579	-5.30539	2.28961	0.0355987
ALBU_MOUSE	Serum albumin	5.20371	2.89079	2.31292	0.0356116
ACADS_MOUSE	Short-chain specific acyl-CoA dehydrogenase mitochondrial	-0.619578	-3.5097	2.89012	0.0360977
MIC19_MOUSE	MICOS complex subunit Mic19	3.06712	1.19217	1.87495	0.0362898
HXK1_MOUSE	Hexokinase-1	-0.815368	-2.40268	1.58732	0.0363286
RTN4_MOUSE	Reticulon-4	-1.90992	-4.35731	2.44739	0.0363334
PGM1_MOUSE	Phosphoglucomutase-1	-3.00079	-4.66896	1.66817	0.0363594
USO1_MOUSE	General vesicular transport factor p115	-2.45554	-4.48427	2.02872	0.0364593
ODP2_MOUSE	Dihydrolipoyllysine-residue acetyltransferase component of pyruvate dehydrogenase complex mitochondrial	4.5461	3.21184	1.33426	0.036617
UBQL2_MOUSE	Ubiquilin-2	-3.51417	-5.74098	2.22681	0.0367204
GLYG_MOUSE	Glycogenin-1	-0.551618	-3.66354	3.11193	0.0370079
MYH9_MOUSE	Myosin-9	-2.62569	-5.01105	2.38537	0.037288
RS2_MOUSE	40S ribosomal protein S2	-2.09149	-4.28439	2.19289	0.0375026
TELO2_MOUSE	Telomere length regulation protein TEL2 homolog	4.76434	3.30167	1.46266	0.0376106
DESM_MOUSE	Desmin	-2.07611	-4.4367	2.36059	0.0380755
RS15_MOUSE	40S ribosomal protein S15	-1.57799	-2.86366	1.28566	0.0382504
TAU_MOUSE	Microtubule-associated protein tau	-0.501361	-2.98453	2.48317	0.03833
ANXA2_MOUSE	Annexin A2	-2.78515	-4.68977	1.90462	0.0383433
ACTN4_MOUSE	Alpha-actinin-4	-3.96502	-4.95275	0.987726	0.0383902
LAMB2_MOUSE	Laminin subunit beta-2	-4.08308	-5.5708	1.48772	0.0385099
B4GT1_MOUSE	Beta-1 4-galactosyltransferase 1	2.2576	-0.594367	2.85197	0.0394356
HS90B_MOUSE	Heat shock protein HSP 90-beta	1.88182	-0.09394	1.97576	0.0396808
ATPB_MOUSE	ATP synthase subunit beta mitochondrial	8.21914	7.25783	0.961308	0.0398406
PZP_MOUSE	Pregnancy zone protein	-0.390016	-3.3617	2.97169	0.0400259
DBLOH_MOUSE	Diablo homolog mitochondrial	-3.15457	-4.79896	1.64439	0.040159
NDUB8_MOUSE	NADH dehydrogenase [ubiquinone] 1 beta subcomplex subunit 8 mitochondrial	4.26231	3.41652	0.84579	0.0401646
HINT1_MOUSE	Histidine triad nucleotide-binding protein 1	2.90843	1.37702	1.53141	0.0406388
LETM1_MOUSE	LETM1 and EF-hand domain-containing protein 1 mitochondrial	-0.0950024	-2.19033	2.09533	0.0411201
RS3_MOUSE	40S ribosomal protein S3	1.14982	0.239101	0.910715	0.0413655
CLH1_MOUSE	Clathrin heavy chain 1	-3.20556	-5.10076	1.8952	0.0414087
COQ9_MOUSE	Ubiquinone biosynthesis protein COQ9 mitochondrial	1.21247	-2.52974	3.7422	0.0414809
FRIL1_MOUSE	Ferritin light chain 1	-0.304501	-3.05396	2.74946	0.041916
KINH_MOUSE	Kinesin-1 heavy chain	-0.729759	-3.13892	2.40916	0.0421103
ACADL_MOUSE	Long-chain specific acyl-CoA dehydrogenase mitochondrial	5.21903	4.51465	0.704376	0.0422212
NDUS5_MOUSE	NADH dehydrogenase [ubiquinone] iron-sulfur protein 5	-0.44495	-3.90442	3.45947	0.0425424
DECR_MOUSE	2 4-dienoyl-CoA reductase mitochondrial	1.58719	0.103829	1.48336	0.0431363
GNAS2_MOUSE	Guanine nucleotide-binding protein G(s) subunit alpha isoforms short	-3.36941	-4.96436	1.59495	0.043297
UBE2N_MOUSE	Ubiquitin-conjugating enzyme E2 N	-2.22253	-4.82678	2.60425	0.0433644
AKAP1_MOUSE	A-kinase anchor protein 1 mitochondrial	-2.66474	-4.38827	1.72353	0.0436252
MIC60_MOUSE	MICOS complex subunit Mic60	2.38933	-0.901689	3.29102	0.0440239
DC1L1_MOUSE	Cytoplasmic dynein 1 light intermediate chain 1	-2.12802	-4.6898	2.56178	0.0445936
KAD2_MOUSE	Adenylate kinase 2 mitochondrial	1.87479	0.180701	1.69408	0.0446589
PDIA1_MOUSE	Protein disulfide-isomerase	-1.87328	-4.26327	2.38999	0.0448434
AATC_MOUSE	Aspartate aminotransferase cytoplasmic	2.01827	0.00977421	2.0085	0.0455424
H15_MOUSE	Histone H1.5	1.53682	-1.11636	2.65317	0.0455825
PICAL_MOUSE	Phosphatidylinositol-binding clathrin assembly protein	-1.55571	-4.24547	2.68976	0.0465033
MIC26_MOUSE	MICOS complex subunit Mic26	-0.36381	-3.38015	3.01634	0.0466376
ANXA1_MOUSE	Annexin A1	-1.95803	-4.04348	2.08545	0.0469069
PCBP1_MOUSE	Poly(rC)-binding protein 1	-3.65769	-4.75965	1.10196	0.0472929
RL4_MOUSE	60S ribosomal protein L4	-1.57879	-4.47674	2.89795	0.0475073
DNJA3_MOUSE	DnaJ homolog subfamily A member 3 mitochondrial	-3.99111	-5.07613	1.08502	0.0481281
EF1G_MOUSE	Elongation factor 1-gamma	-1.64062	-4.06224	2.42162	0.0491937
ATP5I_MOUSE	ATP synthase subunit e mitochondrial	3.72402	1.60664	2.11738	0.0492766
AUHM_MOUSE	Methylglutaconyl-CoA hydratase mitochondrial	-1.52143	-4.611	3.08956	0.0492923
EIF3A_MOUSE	Eukaryotic translation initiation factor 3 subunit A	-0.628544	-3.50129	2.87275	0.0493428
LAP2B_MOUSE	Lamina-associated polypeptide 2 isoforms beta/delta/epsilon/gamma	-2.36593	-3.84133	1.4754	0.0498793
