## Supplemental Table 3 for "First comprehensive identification of proteins with increased O-GlcNAc levels during pressure overload hypertrophy"

### Sheet: ST 3
Supplemental Table 3. Proteins with significantly increased O-GlcNAc and global levels during pressure overload hypertrophy (POH)
Accession	Description	Global: log2 Fold change POH-Sham	O-GlcNAc(TAMRA): log2 Fold change POH-Sham	Global: p-value	O-GlcNAc (TAMRA): p-value
TBA4A_MOUSE	Tubulin alpha-4A chain	0.267988	2.15347	0.00126714	0.00650345
NEXN_MOUSE	Nexilin	0.528828	2.05708	0.000119316	0.00373708
PAK2_MOUSE	Serine/threonine-protein kinase PAK 2	1.25791	2.01506	0.00733912	0.00203298
NDUS2_MOUSE	NADH dehydrogenase [ubiquinone] iron-sulfur protein 2 mitochondrial	0.236554	1.9325	0.0275016	0.00429612
RL12_MOUSE	60S ribosomal protein L12	0.430189	3.55561	0.0131113	0.0166751
PDLI1_MOUSE	PDZ and LIM domain protein 1	0.511272	2.09174	0.0101277	0.0125555
B2MG_MOUSE	Beta-2-microglobulin	1.76304	2.34379	0.0399258	0.013683
MYH7_MOUSE	Myosin-7	1.04746	2.70418	6.66626e-05	0.0226913
RS12_MOUSE	40S ribosomal protein S12	0.736997	1.92398	0.0129689	0.0265552
RL13A_MOUSE	60S ribosomal protein L13a	2.16109	2.68452	0.026249	0.0209567
CLIP1_MOUSE	CAP-Gly domain-containing linker protein 1	0.977327	3.44994	0.0354072	0.0182388
MACD1_MOUSE	O-acetyl-ADP-ribose deacetylase MACROD1	0.436302	3.78776	0.00080776	0.0227381
FLNC_MOUSE	Filamin-C	0.631789	2.16561	0.00828647	0.0309379
NDUS8_MOUSE	NADH dehydrogenase [ubiquinone] iron-sulfur protein 8 mitochondrial	0.729197	2.53995	0.0103504	0.0213099
EF1D_MOUSE	Elongation factor 1-delta	0.247184	4.44246	0.0385258	0.0221717
NIPS2_MOUSE	Protein NipSnap homolog 2	0.494614	0.757041	0.0164733	0.0245685
HXK1_MOUSE	Hexokinase-1	0.315606	1.58732	0.0362986	0.0363286
CCHL_MOUSE	Cytochrome c-type heme lyase	2.45934	2.0602	0.0434798	0.0286332
MYH9_MOUSE	Myosin-9	0.639969	2.38537	0.00123784	0.037288
KINH_MOUSE	Kinesin-1 heavy chain	1.24046	2.40916	0.010588	0.0421103
PDIA1_MOUSE	Protein disulfide-isomerase	0.352502	2.38999	0.0483883	0.0448434
ANXA5_MOUSE	Annexin A5	0.558512	2.47847	0.0302419	0.0344994
RS2_MOUSE	40S ribosomal protein S2	0.711069	2.19289	0.00380539	0.0375026
RS3_MOUSE	40S ribosomal protein S3	0.484818	0.910715	0.0111638	0.0413655
ACADL_MOUSE	Long-chain specific acyl-CoA dehydrogenase mitochondrial	0.21166	0.704376	0.00812913	0.0422212
RL4_MOUSE	60S ribosomal protein L4	0.543924	2.89795	0.000326539	0.0475073
