## Supplemental Table 4 for "First comprehensive identification of proteins with increased O-GlcNAc levels during pressure overload hypertrophy"

### Sheet: ST 4
Supplemental Table 4. Accessions for the proteins with increased O-GlcNAc levels during pressure-overload hypertrophy (POH) for biological proecesses with signficant overexpression from Table 1.
Term	Count	Accessions
GO:0006412~translation	24	RL30_MOUSE, RT02_MOUSE, RL26_MOUSE, RS18_MOUSE, RL12_MOUSE, RS21_MOUSE, RL4_MOUSE, RS6_MOUSE, EF1G_MOUSE, EIF3A_MOUSE, RS12_MOUSE, RS3_MOUSE, CMC1_MOUSE, RS15_MOUSE, RRBP1_MOUSE, RS2_MOUSE, EIF3B_MOUSE, EF1D_MOUSE, RL13A_MOUSE, RS4X_MOUSE, IF5A1_MOUSE, RL3_MOUSE, RSSA_MOUSE, RS7_MOUSE
GO:0042407~cristae formation	7	AFG32_MOUSE, MIC27_MOUSE, MIC25_MOUSE, LETM1_MOUSE, MIC60_MOUSE, MIC19_MOUSE, MIC26_MOUSE
GO:0055114~oxidation-reduction process	29	PRDX6_MOUSE, NDUV2_MOUSE, NDUS2_MOUSE, NDUB3_MOUSE, QCR7_MOUSE, NDUB8_MOUSE, SPRE_MOUSE, GRHPR_MOUSE, NDUBA_MOUSE, DECR_MOUSE, ACADM_MOUSE, CYB5_MOUSE, SODM_MOUSE, NDUV1_MOUSE, L2HDH_MOUSE, GDIB_MOUSE, ACADS_MOUSE, DHB8_MOUSE, AIFM1_MOUSE, NDUS8_MOUSE, DLDH_MOUSE, NDUS5_MOUSE, NDUBB_MOUSE, MDHM_MOUSE, AK1A1_MOUSE, QCR9_MOUSE, COX2_MOUSE, ALDH2_MOUSE, ACADL_MOUSE
GO:0098609~cell-cell adhesion	13	NHRF2_MOUSE, 1433Z_MOUSE, PRDX6_MOUSE, VAPB_MOUSE, EF1G_MOUSE, ALDOA_MOUSE, BASI_MOUSE, LASP1_MOUSE, LAP2B_MOUSE, RS2_MOUSE, PDLI1_MOUSE, USO1_MOUSE, EF1D_MOUSE
GO:0006754~ATP biosynthetic process	6	NIPS2_MOUSE, ATP5I_MOUSE, ATP5L_MOUSE, ATPB_MOUSE, ALDOA_MOUSE, ATPK_MOUSE
GO:0046034~ATP metabolic process	7	KAD2_MOUSE, AT1A2_MOUSE, ATP5I_MOUSE, ATP5L_MOUSE, ATPB_MOUSE, MYH7_MOUSE, ATPK_MOUSE
GO:0006096~glycolytic process	6	PGAM2_MOUSE, PGAM1_MOUSE, PGK1_MOUSE, HXK1_MOUSE, ALDOA_MOUSE, G6PI_MOUSE
GO:0006810~transport	42	ACTN4_MOUSE, TOM1_MOUSE, NDUV2_MOUSE, NDUS2_MOUSE, NDUB3_MOUSE, QCR7_MOUSE, TRI72_MOUSE, DC1L1_MOUSE, CPT1B_MOUSE, NDUB8_MOUSE, LASP1_MOUSE, TM1L2_MOUSE, NDUBA_MOUSE, AT1A2_MOUSE, CYB5_MOUSE, G3BP2_MOUSE, APOE_MOUSE, DC1I2_MOUSE, NDUV1_MOUSE, ATPK_MOUSE, FUBP2_MOUSE, TRFE_MOUSE, ATP5I_MOUSE, DLRB1_MOUSE, NDUS8_MOUSE, TIM44_MOUSE, ALBU_MOUSE, CMC1_MOUSE, RRBP1_MOUSE, NDUS5_MOUSE, NDUBB_MOUSE, QCR9…
