## Supplemental Table 4 for "First comprehensive identification of proteins with increased O-GlcNAc levels during pressure overload hypertrophy"

### Sheet: ST 5
Supplemental Table 5. Accessions for the proteins with increased O-GlcNAc levels during pressure-overload hypertrophy (POH) for KEGG pathways with signficant overexpression from Table 2.
Term	Count	Accessions
mmu01200:Carbon metabolism	17	SUCB2_MOUSE, PCCA_MOUSE, ACADS_MOUSE, HXK1_MOUSE, ALDOA_MOUSE, DLDH_MOUSE, PGAM2_MOUSE, PGAM1_MOUSE, MDHM_MOUSE, TKT_MOUSE, PGK1_MOUSE, ACADM_MOUSE, ODP2_MOUSE, FUMH_MOUSE, THIL_MOUSE, AATC_MOUSE, G6PI_MOUSE
mmu00190:Oxidative phosphorylation	18	COX5A_MOUSE, NDUV2_MOUSE, NDUS2_MOUSE, NDUB3_MOUSE, QCR7_MOUSE, ATP5I_MOUSE, NDUB8_MOUSE, NDUS8_MOUSE, NDUBA_MOUSE, NDUS5_MOUSE, NDUBB_MOUSE, QCR9_MOUSE, COX2_MOUSE, ATP5L_MOUSE, ATPB_MOUSE, COX5B_MOUSE, NDUV1_MOUSE, ATPK_MOUSE
mmu01130:Biosynthesis of antibiotics	20	KAD2_MOUSE, SUCB2_MOUSE, PCCA_MOUSE, HXK1_MOUSE, ALDOA_MOUSE, DLDH_MOUSE, PGAM2_MOUSE, PGAM1_MOUSE, MDHM_MOUSE, TKT_MOUSE, PGK1_MOUSE, ACADM_MOUSE, ODP2_MOUSE, AK1A1_MOUSE, FUMH_MOUSE, PGM1_MOUSE, THIL_MOUSE, AATC_MOUSE, ALDH2_MOUSE, G6PI_MOUSE
mmu05012:Parkinson's disease	17	UBA1_MOUSE, COX5A_MOUSE, UB2L3_MOUSE, NDUV2_MOUSE, NDUS2_MOUSE, NDUB3_MOUSE, QCR7_MOUSE, NDUB8_MOUSE, NDUS8_MOUSE, NDUBA_MOUSE, NDUS5_MOUSE, NDUBB_MOUSE, QCR9_MOUSE, COX2_MOUSE, ATPB_MOUSE, COX5B_MOUSE, NDUV1_MOUSE
mmu05016:Huntington's disease	19	DCTN2_MOUSE, COX5A_MOUSE, NDUV2_MOUSE, NDUS2_MOUSE, NDUB3_MOUSE, QCR7_MOUSE, NDUB8_MOUSE, NDUS8_MOUSE, NDUBA_MOUSE, NDUS5_MOUSE, NDUBB_MOUSE, CLH1_MOUSE, QCR9_MOUSE, SODM_MOUSE, COX2_MOUSE, ATPB_MOUSE, TGM2_MOUSE, COX5B_MOUSE, NDUV1_MOUSE
mmu03010:Ribosome	16	RL30_MOUSE, RT02_MOUSE, RL26_MOUSE, RS18_MOUSE, RL12_MOUSE, RS21_MOUSE, RL4_MOUSE, RS12_MOUSE, RS3_MOUSE, RS15_MOUSE, RS2_MOUSE, RL13A_MOUSE, RS4X_MOUSE, RL3_MOUSE, RSSA_MOUSE, RS7_MOUSE
mmu05010:Alzheimer's disease	17	COX5A_MOUSE, NDUV2_MOUSE, NDUS2_MOUSE, NDUB3_MOUSE, QCR7_MOUSE, NDUB8_MOUSE, NDUS8_MOUSE, NDUBA_MOUSE, NDUS5_MOUSE, NDUBB_MOUSE, QCR9_MOUSE, COX2_MOUSE, ATPB_MOUSE, APOE_MOUSE, COX5B_MOUSE, NDUV1_MOUSE, TAU_MOUSE
mmu00010:Glycolysis / Gluconeogenesis	11	DLDH_MOUSE, PGAM2_MOUSE, PGAM1_MOUSE, PGK1_MOUSE, ODP2_MOUSE, AK1A1_MOUSE, PGM1_MOUSE, HXK1_MOUSE, ALDOA_MOUSE, ALDH2_MOUSE, G6PI_MOUSE
mmu01100:Metabolic pathways	47	COX5A_MOUSE, PRDX6_MOUSE, NDUV2_MOUSE, NDUS2_MOUSE, NDUB3_MOUSE, QCR7_MOUSE, NDUB8_MOUSE, SPRE_MOUSE, THTM_MOUSE, GRHPR_MOUSE, AUHM_MOUSE, NDUBA_MOUSE, PGAM2_MOUSE, ODP2_MOUSE, ACADM_MOUSE, COX5B_MOUSE, NDUV1_MOUSE, ATPK_MOUSE, G6PI_MOUSE, KAD2_MOUSE, SUCB2_MOUSE, ATP5I_MOUSE, ACADS_MOUSE, PCCA_MOUSE, DHB8_MOUSE, HXK1_MOUSE, ALDOA_MOUSE, NDUS8_MOUSE, DLDH_MOUSE, NDUS5_MOUSE, PGAM1_MOUSE, NDUBB_MO…
mmu04932:Non-alcoholic fatty liver disease (NAFLD)	14	COX5A_MOUSE, NDUV2_MOUSE, NDUS2_MOUSE, NDUB3_MOUSE, QCR7_MOUSE, NDUB8_MOUSE, NDUS8_MOUSE, NDUBA_MOUSE, NDUS5_MOUSE, NDUBB_MOUSE, QCR9_MOUSE, COX2_MOUSE, COX5B_MOUSE, NDUV1_MOUSE
mmu00620:Pyruvate metabolism	7	DLDH_MOUSE, MDHM_MOUSE, ODP2_MOUSE, FUMH_MOUSE, THIL_MOUSE, GRHPR_MOUSE, ALDH2_MOUSE
mmu00280:Valine, leucine and isoleucine degradation	7	DLDH_MOUSE, ACADM_MOUSE, ACADS_MOUSE, PCCA_MOUSE, THIL_MOUSE, ALDH2_MOUSE, AUHM_MOUSE
mmu00630:Glyoxylate and dicarboxylate metabolism	5	DLDH_MOUSE, MDHM_MOUSE, PCCA_MOUSE, THIL_MOUSE, GRHPR_MOUSE
mmu00071:Fatty acid degradation	6	ACADM_MOUSE, CPT1B_MOUSE, ACADS_MOUSE, THIL_MOUSE, ALDH2_MOUSE, ACADL_MOUSE
mmu00020:Citrate cycle (TCA cycle)	5	DLDH_MOUSE, SUCB2_MOUSE, MDHM_MOUSE, ODP2_MOUSE, FUMH_MOUSE
mmu04260:Cardiac muscle contraction	7	COX5A_MOUSE, AT1A2_MOUSE, QCR7_MOUSE, QCR9_MOUSE, COX2_MOUSE, MYH7_MOUSE, COX5B_MOUSE
